# Mechanical loading and hyperosmolarity as a daily resetting cue for skeletal circadian clocks

**DOI:** 10.1101/2021.10.01.462769

**Authors:** Michal Dudek, Dharshika Pathiranage, Cátia F. Gonçalves, Craig Lawless, Dong Wang, Zhuojing Luo, Liu Yang, Farshid Guilak, Judith Hoyland, Qing-Jun Meng

## Abstract

Daily rhythms in mammalian behaviour and physiology are generated by a multi-oscillator circadian system entrained through environmental cues (e.g. light). Presence of niche-dependent physiological time cues has been proposed, allowing local tissues flexibility of phase adjustment. However, to date, such stimuli have remained elusive. Here we show that cycles of mechanical loading and osmotic stimuli within physiological range drive rhythmic expression of clock genes and reset clock phase and amplitude in cartilage and intervertebral disc tissues. Hyperosmolarity (not hypo-osmolarity) resets clocks in young and ageing skeletal tissues through mTORC2-AKT-GSK3β pathway, leading to genome-wide induction of rhythmic genes. These results advocate diurnal patterns of mechanical loading and consequent daily surges in osmolarity as a bona fide tissue niche-specific time cue to maintain skeletal circadian rhythms in sync.

**One-Sentence Summary:** Circadian clocks in aneural skeletal tissues sense the passage of time through rhythmic patterns of loading and osmolarity
