## Supplementary material for "Mechanical loading and hyperosmolarity as a daily resetting cue for skeletal circadian clocks": Data S2 Hyperosmolarity induced rhythmic genes BHQ 0.05.xlsx

### Sheet: Data S2 meta2d BHQ 0.05
CycID	symbol	meta2d_pvalue	meta2d_BH.Q	meta2d_period
ENSMUSG00000020889.11	Nr1d1	4.18987e-12	5.15857e-08	24
ENSMUSG00000022389.15	Tef	2.24419e-10	1.38152e-06	24
ENSMUSG00000028957.12	Per3	7.19646e-09	2.21507e-05	24
ENSMUSG00000037243.17	Zfp692	6.59456e-09	2.21507e-05	24
ENSMUSG00000041354.16	Rgl2	1.33404e-08	3.28494e-05	24
ENSMUSG00000024423.6	Impact	3.5674e-08	6.27454e-05	24
ENSMUSG00000033065.14	Pfkm	3.50297e-08	6.27454e-05	24
ENSMUSG00000060373.15	Hnrnpc	4.517e-08	6.95166e-05	24
ENSMUSG00000031387.14	Renbp	7.43997e-08	0.000101779	24
ENSMUSG00000034006.17	Pqlc1	8.3408e-08	0.000102692	24
ENSMUSG00000051550.10	Zfp579	1.04681e-07	0.000117167	24
ENSMUSG00000013736.16	Trnt1	3.27384e-07	0.000335896	24
ENSMUSG00000042404.16	Dennd4b	4.34181e-07	0.000411203	24
ENSMUSG00000021549.14	Rasa1	6.59579e-07	0.000427407	24
ENSMUSG00000026021.15	Sumo1	5.98706e-07	0.000427407	24
ENSMUSG00000032558.19	Nphp3	6.54967e-07	0.000427407	24
ENSMUSG00000043065.12	Spice1	5.53188e-07	0.000427407	24
ENSMUSG00000049624.14	Slc17a5	5.45352e-07	0.000427407	24
ENSMUSG00000056999.15	Ide	6.48763e-07	0.000427407	24
ENSMUSG00000068874.13	Selenbp1	7.10862e-07	0.000437607	24
ENSMUSG00000027318.17	Adam33	8.47468e-07	0.000496858	24
ENSMUSG00000020349.4	Ppp2ca	9.10001e-07	0.000509269	24
ENSMUSG00000042369.8	Rbm45	9.58877e-07	0.000513291	24
ENSMUSG00000029924.12	Slc37a3	1.19676e-06	0.000613938	24
ENSMUSG00000002763.16	Pex6	1.48168e-06	0.000729696	24
ENSMUSG00000014504.16	Srp19	1.70418e-06	0.000806994	24
ENSMUSG00000020451.17	Limk2	1.79045e-06	0.000816445	24
ENSMUSG00000021149.8	Gtpbp4	1.99745e-06	0.000856886	24
ENSMUSG00000024983.10	Vti1a	2.01833e-06	0.000856886	24
ENSMUSG00000020038.10	Cry1	2.33226e-06	0.000957158	24
ENSMUSG00000070544.6	Top1	2.45204e-06	0.000973855	24
ENSMUSG00000029390.13	Tmed2	3.7305e-06	0.00143531	24
ENSMUSG00000043019.12	Edem3	4.0723e-06	0.00151934	24
ENSMUSG00000059851.15	Kmt5c	4.384e-06	0.00158752	24
ENSMUSG00000045427.13	Hnrnph2	4.80602e-06	0.00169062	24
ENSMUSG00000049717.9	Lig4	5.48013e-06	0.0018742	24
ENSMUSG00000022241.6	Tars	5.91436e-06	0.00191625	24
ENSMUSG00000031422.16	Morf4l2	5.90771e-06	0.00191625	24
ENSMUSG00000040174.14	Alkbh3	6.61721e-06	0.002089	24
ENSMUSG00000019969.14	Psen1	7.89008e-06	0.00238909	24
ENSMUSG00000059824.12	Dbp	7.95589e-06	0.00238909	24
ENSMUSG00000033350.7	Chst2	8.6164e-06	0.0024671	24
ENSMUSG00000036676.14	Tmtc3	8.55397e-06	0.0024671	24
ENSMUSG00000030286.6	Emc3	9.19787e-06	0.00253482	24
ENSMUSG00000053475.5	Tnfaip6	9.26468e-06	0.00253482	24
ENSMUSG00000052407.17	Ccdc171	9.73621e-06	0.00260592	24
ENSMUSG00000053398.11	Phgdh	1.09733e-05	0.00287454	24
ENSMUSG00000024892.17	Pcx	1.26776e-05	0.00318545	24
ENSMUSG00000032458.6	Copb2	1.26479e-05	0.00318545	24
ENSMUSG00000025188.15	Hps1	1.39429e-05	0.00341372	24
ENSMUSG00000026077.15	Npas2	1.41407e-05	0.00341372	24
ENSMUSG00000051817.8	Sox12	1.56298e-05	0.00366955	24
ENSMUSG00000061740.8	Cyp2d22	1.59636e-05	0.00366955	24
ENSMUSG00000090266.10	Mettl23	1.60945e-05	0.00366955	24
ENSMUSG00000061028.7	Clasrp	1.74732e-05	0.00391145	24
ENSMUSG00000028949.13	Smarcd3	1.9226e-05	0.00408123	24
ENSMUSG00000030754.9	Copb1	1.87961e-05	0.00408123	24
ENSMUSG00000052949.14	Rnf157	1.90301e-05	0.00408123	24
ENSMUSG00000042699.11	Dhx9	2.15756e-05	0.00440636	24
ENSMUSG00000061024.8	Rrs1	2.13491e-05	0.00440636	24
ENSMUSG00000087574.1	C030037D09Rik	2.18314e-05	0.00440636	24
ENSMUSG00000002052.6	Supt6	2.3355e-05	0.00463785	24
ENSMUSG00000024908.15	Ppp6r3	2.37505e-05	0.00464153	24
ENSMUSG00000048856.9	Slc25a47	2.6169e-05	0.00503426	24
ENSMUSG00000043998.10	Mgat2	2.74352e-05	0.00519665	24
ENSMUSG00000033862.7	Cdk10	2.854e-05	0.00524455	24
ENSMUSG00000036636.10	Clcn7	2.8217e-05	0.00524455	24
ENSMUSG00000040860.16	Crocc	3.07863e-05	0.00557413	24
ENSMUSG00000024958.13	Gpr137	3.19776e-05	0.00570591	24
ENSMUSG00000021775.11	Nr1d2	3.37286e-05	0.00593239	24
ENSMUSG00000025066.10	Sfr1	3.47826e-05	0.00603159	24
ENSMUSG00000036833.16	Pnpla7	3.53736e-05	0.00604888	24
ENSMUSG00000020864.13	Ankrd40	3.6427e-05	0.00614368	24
ENSMUSG00000031805.17	Jak3	4.5506e-05	0.00737197	24
ENSMUSG00000032198.9	Dock6	4.54282e-05	0.00737197	24
ENSMUSG00000043822.18	Adamtsl5	4.44343e-05	0.00737197	24
ENSMUSG00000019437.17	Tlcd1	4.79838e-05	0.00767242	24
ENSMUSG00000052214.9	Opa3	4.92125e-05	0.00776801	24
ENSMUSG00000036622.15	Atp13a2	4.99706e-05	0.00778782	24
ENSMUSG00000025016.11	Tm9sf3	5.18174e-05	0.00778988	24
ENSMUSG00000028959.14	Fastk	5.1241e-05	0.00778988	24
ENSMUSG00000074746.3	Pdzd8	5.18819e-05	0.00778988	24
ENSMUSG00000024968.14	Rcor2	5.8112e-05	0.00862018	24
ENSMUSG00000024426.17	Atat1	6.10048e-05	0.00873362	24
ENSMUSG00000034522.10	Zfp395	5.96743e-05	0.00873362	24
ENSMUSG00000037344.14	Slc12a9	6.06649e-05	0.00873362	24
ENSMUSG00000027175.10	Tcp11l1	6.22932e-05	0.00881557	24
ENSMUSG00000038569.13	Rad9b	6.32371e-05	0.00884744	24
ENSMUSG00000029401.8	Rilpl2	6.53549e-05	0.00904101	24
ENSMUSG00000026576.12	Atp1b1	6.70791e-05	0.00917642	24
ENSMUSG00000020175.15	Rab36	6.9375e-05	0.00932505	24
ENSMUSG00000021427.10	Ssr1	6.96803e-05	0.00932505	24
ENSMUSG00000006412.10	Pfdn2	7.10143e-05	0.00940138	24
ENSMUSG00000015377.10	Dennd6b	7.34602e-05	0.00950617	24
ENSMUSG00000019194.15	Scn1b	7.48943e-05	0.00950617	24
ENSMUSG00000022558.16	Mroh1	7.47135e-05	0.00950617	24
ENSMUSG00000032096.16	Arcn1	7.30563e-05	0.00950617	24
ENSMUSG00000022314.10	Rad21	7.84664e-05	0.00985795	24
ENSMUSG00000023411.12	Nfatc4	8.5293e-05	0.0105559	24
ENSMUSG00000047414.6	Flrt2	8.57369e-05	0.0105559	24
ENSMUSG00000055319.8	Sec23ip	8.66537e-05	0.0105632	24
ENSMUSG00000030521.11	Mphosph10	9.29296e-05	0.0112172	24
ENSMUSG00000026670.15	Uap1	9.46206e-05	0.0112823	24
ENSMUSG00000029238.11	Clock	9.71347e-05	0.0112823	24
ENSMUSG00000059772.12	Slx1b	9.66055e-05	0.0112823	24
ENSMUSG00000086968.8	4933431E20Rik	9.71231e-05	0.0112823	24
ENSMUSG00000041073.10	Nacad	0.000113408	0.0129992	24
ENSMUSG00000042719.17	Naa25	0.000114028	0.0129992	24
ENSMUSG00000019087.13	Atp6ap1	0.000115892	0.0130905	24
ENSMUSG00000028969.10	Cdk5	0.000119371	0.0133609	24
ENSMUSG00000004567.16	Mcoln1	0.000120784	0.0133972	24
ENSMUSG00000003038.15	Hmgn2	0.000125497	0.0136092	24
ENSMUSG00000028167.15	Bdh2	0.000128073	0.0136092	24
ENSMUSG00000031310.16	Zmym3	0.000128222	0.0136092	24
ENSMUSG00000034333.15	Zbed4	0.000127856	0.0136092	24
ENSMUSG00000041164.15	Zmiz2	0.00012403	0.0136092	24
ENSMUSG00000043510.12	Hscb	0.000130043	0.0136845	24
ENSMUSG00000020766.4	Galk1	0.000132674	0.0138431	24
ENSMUSG00000033793.12	Atp6v1h	0.000134243	0.0138891	24
ENSMUSG00000025737.5	Wdr24	0.000136624	0.0140177	24
ENSMUSG00000007783.10	Cpt1c	0.000142145	0.0144636	24
ENSMUSG00000031161.15	Hdac6	0.000143572	0.014489	24
ENSMUSG00000027823.9	Gmps	0.00014641	0.0146552	24
ENSMUSG00000000001.4	Gnai3	0.000158284	0.0153648	24
ENSMUSG00000021114.9	Atp6v1d	0.000166676	0.0153648	24
ENSMUSG00000021629.10	Slc30a5	0.000165724	0.0153648	24
ENSMUSG00000024491.16	Rbm27	0.000168474	0.0153648	24
ENSMUSG00000027327.16	1700037H04Rik	0.00016323	0.0153648	24
ENSMUSG00000028156.12	Eif4e	0.000164984	0.0153648	24
ENSMUSG00000039623.13	Ap5z1	0.000166196	0.0153648	24
ENSMUSG00000039701.11	Usp53	0.000159462	0.0153648	24
ENSMUSG00000050192.8	Eif5a2	0.000162279	0.0153648	24
ENSMUSG00000062761.7	Zfp512	0.000165826	0.0153648	24
ENSMUSG00000090841.2	Myl6	0.000166387	0.0153648	24
ENSMUSG00000096981.2	Gm16845	0.000167823	0.0153648	24
ENSMUSG00000006019.15	Dhx34	0.000170283	0.0153928	24
ENSMUSG00000020770.13	Unk	0.000171281	0.0153928	24
ENSMUSG00000028413.13	B4galt1	0.000175171	0.0156283	24
ENSMUSG00000058729.13	Lin9	0.000177003	0.0156781	24
ENSMUSG00000035139.14	Secisbp2	0.000183265	0.0161169	24
ENSMUSG00000030685.5	Kctd13	0.000187493	0.0163156	24
ENSMUSG00000037029.8	Zfp146	0.000188175	0.0163156	24
ENSMUSG00000004626.14	Stxbp2	0.000192152	0.0165439	24
ENSMUSG00000028093.15	Acp6	0.000200255	0.0171218	24
ENSMUSG00000006576.16	Slc4a3	0.00020379	0.0173039	24
ENSMUSG00000033285.15	Wdr3	0.00020792	0.0175336	24
ENSMUSG00000063632.6	Sox11	0.000210585	0.0176375	24
ENSMUSG00000024587.10	Nars	0.000213054	0.0177238	24
ENSMUSG00000009293.17	Ube2g2	0.000214877	0.0177555	24
ENSMUSG00000038967.13	Pdk2	0.000220208	0.0180747	24
ENSMUSG00000025008.15	Tctn3	0.000226288	0.0184507	24
ENSMUSG00000032177.17	Pde4a	0.000228643	0.01852	24
ENSMUSG00000032299.10	Commd4	0.000240127	0.0193232	24
ENSMUSG00000027079.15	Clp1	0.000264779	0.0211685	24
ENSMUSG00000021611.9	Tert	0.000275394	0.021567	24
ENSMUSG00000028755.3	Cda	0.000274509	0.021567	24
ENSMUSG00000054293.10	P2ry10b	0.00027677	0.021567	24
ENSMUSG00000081094.4	Rpl19-ps11	0.000276576	0.021567	24
ENSMUSG00000041057.10	Wdr43	0.000278914	0.0215974	24
ENSMUSG00000041763.14	Tpp2	0.000281937	0.021695	24
ENSMUSG00000002015.5	Bcap31	0.00028489	0.0217861	24
ENSMUSG00000063172.13	Hspb11	0.000292547	0.0222335	24
ENSMUSG00000063594.5	Gng8	0.000303289	0.0229086	24
ENSMUSG00000035293.13	G2e3	0.000305272	0.0229177	24
ENSMUSG00000026207.16	Speg	0.000311072	0.0230718	24
ENSMUSG00000063060.6	Sox7	0.000309262	0.0230718	24
ENSMUSG00000032194.9	Kank2	0.000324296	0.0236257	24
ENSMUSG00000040843.10	Tiprl	0.000323992	0.0236257	24
ENSMUSG00000067369.12	Trmt2b	0.00032338	0.0236257	24
ENSMUSG00000020829.9	Slc46a1	0.000326702	0.0236609	24
ENSMUSG00000034105.9	Tldc1	0.000329799	0.0237455	24
ENSMUSG00000024664.5	Fads3	0.000333102	0.0238439	24
ENSMUSG00000039199.6	Zdhhc1	0.00034299	0.0244098	24
ENSMUSG00000024866.10	Acy3	0.000346795	0.0245387	24
ENSMUSG00000021917.16	Spcs1	0.000356457	0.0249625	24
ENSMUSG00000022200.8	Golph3	0.000356839	0.0249625	24
ENSMUSG00000027193.12	Api5	0.000376466	0.0253281	24
ENSMUSG00000030876.7	Mettl9	0.000365439	0.0253281	24
ENSMUSG00000034449.7	Dhrs11	0.000372246	0.0253281	24
ENSMUSG00000034748.16	Sirt6	0.000367817	0.0253281	24
ENSMUSG00000036775.13	Decr2	0.000374221	0.0253281	24
ENSMUSG00000038544.14	Inip	0.00036846	0.0253281	24
ENSMUSG00000062995.12	Ica1	0.000375431	0.0253281	24
ENSMUSG00000021392.8	Nol8	0.000386015	0.0258294	24
ENSMUSG00000073423.10	Zfp414	0.000417899	0.0278118	24
ENSMUSG00000032547.12	Ryk	0.000424436	0.0280949	24
ENSMUSG00000024191.15	Bnip1	0.000434379	0.0285773	24
ENSMUSG00000032320.7	Rcn2	0.000436365	0.0285773	24
ENSMUSG00000029166.14	Mapre3	0.000442738	0.0288412	24
ENSMUSG00000029752.12	Asns	0.000448256	0.029047	24
ENSMUSG00000030942.8	Thumpd1	0.000466417	0.0300656	24
ENSMUSG00000037296.7	Lsm1	0.000471004	0.0302031	24
ENSMUSG00000024942.17	Capn1	0.000473669	0.0302166	24
ENSMUSG00000034075.10	Zdhhc5	0.00048057	0.0304989	24
ENSMUSG00000002107.18	Celf2	0.000487731	0.0306527	24
ENSMUSG00000024695.15	Zfp91	0.000488593	0.0306527	24
ENSMUSG00000032590.14	Apeh	0.000490463	0.0306527	24
ENSMUSG00000024976.14	Shoc2	0.00049346	0.0306842	24
ENSMUSG00000034462.9	Pkd2	0.000500509	0.0309662	24
ENSMUSG00000039307.16	Hexdc	0.000511773	0.031348	24
ENSMUSG00000073139.9	Tmem185a	0.000509547	0.031348	24
ENSMUSG00000009112.4	Bcl2l13	0.000523014	0.0315603	24
ENSMUSG00000025533.15	Asl	0.000521837	0.0315603	24
ENSMUSG00000031904.5	Slc7a6	0.000525493	0.0315603	24
ENSMUSG00000036501.7	Fam13b	0.000523235	0.0315603	24
ENSMUSG00000038827.11	Fam206a	0.000529022	0.031618	24
ENSMUSG00000026860.16	Sh3glb2	0.00053567	0.0318607	24
ENSMUSG00000026959.13	Grin1	0.000544273	0.0320626	24
ENSMUSG00000062729.11	Ppox	0.000543088	0.0320626	24
ENSMUSG00000025921.7	Rdh10	0.000568166	0.0333108	24
ENSMUSG00000039686.14	Zer1	0.00059348	0.03463	24
ENSMUSG00000026791.14	Slc2a8	0.000597848	0.0347203	24
ENSMUSG00000035476.9	Tab3	0.00060792	0.0349753	24
ENSMUSG00000037072.15	Selenof	0.000607314	0.0349753	24
ENSMUSG00000021662.10	Arhgef28	0.000632988	0.0362481	24
ENSMUSG00000017778.14	Cox7c	0.00065335	0.0371148	24
ENSMUSG00000035666.14	Gtf3c4	0.000656281	0.0371148	24
ENSMUSG00000058006.12	Mdn1	0.00065985	0.0371148	24
ENSMUSG00000087687.3	Pet100	0.00066018	0.0371148	24
ENSMUSG00000078427.3	Sarnp	0.000670479	0.0375224	24
ENSMUSG00000028309.14	Rnf20	0.000699487	0.0389687	24
ENSMUSG00000019302.16	Atp6v0a1	0.000715379	0.0393203	24
ENSMUSG00000034951.10	Cog7	0.000711837	0.0393203	24
ENSMUSG00000078350.11	Smim1	0.000712702	0.0393203	24
ENSMUSG00000019082.18	Slc25a22	0.000736992	0.0403282	24
ENSMUSG00000029141.16	Slc4a1ap	0.000741034	0.04037	24
ENSMUSG00000008855.17	Hdac5	0.000747064	0.0404534	24
ENSMUSG00000029234.13	Tmem165	0.000749137	0.0404534	24
ENSMUSG00000001376.17	Vps50	0.000764935	0.0411261	24
ENSMUSG00000057229.11	Dmac2	0.000782049	0.0418634	24
ENSMUSG00000039840.8	Epg5	0.000788604	0.0420316	24
ENSMUSG00000034758.12	Tle6	0.000795563	0.0422197	24
ENSMUSG00000022255.16	Mtdh	0.000805435	0.0425602	24
ENSMUSG00000029767.16	Calu	0.000823427	0.043325	24
ENSMUSG00000002871.14	Tpra1	0.000850415	0.0445545	24
ENSMUSG00000025228.5	Actr1a	0.000863675	0.0450575	24
ENSMUSG00000022175.9	Lrp10	0.000888707	0.0461413	24
ENSMUSG00000075270.11	Pde11a	0.000891945	0.0461413	24
ENSMUSG00000031545.6	Gpat4	0.000898298	0.0462755	24
ENSMUSG00000032009.8	Sesn3	0.000906287	0.0464925	24
ENSMUSG00000015882.17	Lcorl	0.000922922	0.0471494	24
ENSMUSG00000022456.16	2003-09-01	0.000929869	0.0472458	24
ENSMUSG00000050697.9	Prkaa1	0.000932483	0.0472458	24
ENSMUSG00000022779.16	Top3b	0.00097053	0.0482021	24
ENSMUSG00000024360.8	Etf1	0.000973279	0.0482021	24
ENSMUSG00000028577.13	Plaa	0.000956824	0.0482021	24
ENSMUSG00000032741.9	Tpcn1	0.000974333	0.0482021	24
ENSMUSG00000034175.13	Rhbdd3	0.000970537	0.0482021	24
ENSMUSG00000053617.12	Sh3pxd2a	0.000974848	0.0482021	24
ENSMUSG00000028271.9	Gtf2b	0.000984685	0.0483005	24
ENSMUSG00000031668.14	Eif2ak3	0.000984113	0.0483005	24
ENSMUSG00000055866.9	Per2	0.000999445	0.0487606	24
ENSMUSG00000058881.13	Zfp516	0.00100198	0.0487606	24
ENSMUSG00000038175.10	Mylip	0.00101312	0.0491083	24
