## Supplementary material for "Mechanical loading and hyperosmolarity as a daily resetting cue for skeletal circadian clocks": Data S3 Hyperosmolarity induced rhythmic pathways.xlsx

### Sheet: Data S3 Rhythmic Path pAdj005
Ingenuity Canonical Pathways	-log(p-value)	Ratio	z-score	Molecules
Circadian Rhythm Signaling	5.23	0.303	NaN	ARNTL,ATF4,CLOCK,CREB3L4,CRY1,GRIN1,NR1D1,PER1,PER2,PER3
Protein Ubiquitination Pathway	4.44	0.116	NaN	DNAJB11,DNAJB9,DNAJC10,DNAJC11,DNAJC13,DNAJC16,DNAJC2,DNAJC25,DNAJC3,HSCB,HSPA12B,HSPA13,HSPA14,HSPA4L,HSPB11,PSMD5,RPS27A,TAP1,UBE2G2,UBE2J1,UBE3B,UCHL5,USP1,USP15,USP16,USP20,USP33,USP38,USP47,USP49,USP53,USP9X
Sirtuin Signaling Pathway	4.31	0.113	NaN	ACSS2,ARNTL,ATG101,ATG3,ATG7,CLOCK,CPT1C,G6PD,GABPA,H3-3A/H3-3B,HIF1A,NDRG1,NDUFA13,NDUFB11,NDUFB3,NDUFB5,NDUFV3,NR1H2,PFKM,POLR1A,PPID,PRKAA1,RBBP8,SDHD,SIRT3,SIRT5,SIRT6,SMARCA5,STK11,TUBA1C,UQCRFS1,VDAC1,ZBTB14
tRNA Charging	3.74	0.231	NaN	AARS1,CARS1,DARS1,GARS1,IARS1,IARS2,NARS1,TARS1,VARS2
mTOR Signaling	3.7	0.118	NaN	EIF3C,EIF4A1,EIF4E,EIF4EBP2,EIF4G2,HIF1A,PIK3C2A,PIK3R4,PLD2,PPP2CA,PRKAA1,PRKAB2,PRKCH,PRKD3,RAC1,RHEB,RPS15A,RPS18,RPS25,RPS27A,RPS7,RPS9,STK11,TSC1,VEGFB
Autophagy	3.67	0.117	NaN	ARL8B,ATF4,ATG101,ATG3,ATG7,Calm1 (includes others),CREB3L4,EIF2AK3,EPG5,GNAI3,HIF1A,MAP2K4,PIK3C2A,PIK3R4,PPP2CA,PRKAA1,PRKAB2,RAB7A,STK11,TSC1,UVRAG,VPS11,VPS18,VPS33A,VPS39
Insulin Secretion Signaling Pathway	3.54	0.108	NaN	ATF4,CAMK2B,CAMK2G,CREB3L4,EIF2AK3,EIF2B3,EIF2S2,EIF4A1,EIF4E,EIF4EBP2,EIF4G2,JAK3,PC,PDHB,PIK3C2A,PIK3R4,PLCG2,PRKCH,PRKD3,SEC61A1,SEC61B,SEC61G,SLC2A8,SPCS1,SRP19,SSR1,VAMP3,VTI1A,YKT6
Phagosome Maturation	3.44	0.126	NaN	ATP6AP1,ATP6AP2,ATP6V0A1,ATP6V0E2,ATP6V1D,ATP6V1H,CTSK,PRDX2,RAB7A,RAC1,TAP1,TUBA1C,TUBG2,VAMP3,VPS11,VPS18,VPS33A,VPS39,VTI1A,YKT6
Reelin Signaling in Neurons	3.37	0.135	NaN	ACTR2,APBB1,ARHGEF12,ARPC5,CAMK2B,CAMK2G,CDK5,CRK,CRKL,GRIN1,MAP2K4,MAPK8IP1,PAFAH1B2,PDK2,PIK3C2A,PIK3R4,RAC1
NRF2-mediated Oxidative Stress Response	3.33	0.11	NaN	ACTA2,AKR1A1,ATF4,CBR1,CUL3,Cyp2d22,DNAJA3,DNAJB11,DNAJB9,DNAJC10,DNAJC11,DNAJC13,DNAJC16,DNAJC3,EIF2AK3,ERP29,FTL,HACD3,HERPUD1,MAP2K4,PIK3C2A,PIK3R4,PPIB,PRKCH,PRKD3,TXN
Aldosterone Signaling in Epithelial Cells	3.27	0.122	NaN	DNAJB11,DNAJB9,DNAJC10,DNAJC11,DNAJC13,DNAJC16,DNAJC2,DNAJC25,DNAJC3,HSCB,HSPA12B,HSPA13,HSPA14,HSPA4L,HSPB11,PIK3C2A,PIK3R4,PLCG2,PRKCH,PRKD3
Coronavirus Pathogenesis Pathway	2.84	0.108	NaN	ATF4,ATP6AP1,EEF1A1,EIF2AK3,EIF4E,HDAC11,HDAC2,HDAC5,HDAC6,HIF1A,MAP2K4,Oas1d (includes others),RAB7A,RPS15A,RPS18,RPS25,RPS27A,RPS7,RPS9,SMAD3,TGFBR1,TNPO1
Mitochondrial Dysfunction	2.68	0.112	NaN	ATP5PD,COX17,COX4I1,COX6B1,Cox6c,COX7A2,COX7B,CPT1C,GPX7,MAP2K4,NDUFA13,NDUFB11,NDUFB3,NDUFB5,NDUFV3,PSEN1,SDHD,UQCRFS1,VDAC1
Oxidative Phosphorylation	2.67	0.128	NaN	ATP5PD,COX17,COX4I1,COX6B1,Cox6c,COX7A2,COX7B,NDUFA13,NDUFB11,NDUFB3,NDUFB5,NDUFV3,SDHD,UQCRFS1
Pyridoxal 5'-phosphate Salvage Pathway	2.57	0.152	NaN	ARAF,CDK18,CDK5,LIMK2,MAP2K4,NEK2,PKN1,PNPO,PRKAA1,PRKCH
Unfolded protein response	2.5	0.133	NaN	ATF4,CEBPZ,DNAJA3,DNAJB11,DNAJB9,DNAJC10,DNAJC11,DNAJC13,DNAJC16,DNAJC3,EIF2AK3,HSPA14
RhoA Signaling	2.16	0.113	NaN	ACTA2,ACTR2,ARHGEF12,ARPC5,CDC42EP5,LIMK2,MYL4,MYL6,PKN1,RAPGEF6,RDX,SEPTIN3,SEPTIN7,SEPTIN9
NAD Signaling Pathway	2.12	0.106	NaN	ARNTL,CLOCK,EIF2AK3,H2BC10,HIF1A,NADSYN1,Nmnat3,PIK3C2A,PIK3R4,PRKAA1,PRKAB2,SIRT3,SIRT5,SIRT6,SLC29A3,TPCN1
Methylglyoxal Degradation I	2.08	0.667	NaN	HAGH,HAGHL
EIF2 Signaling	2.01	0.0938	NaN	ACTA2,ATF4,EIF2AK3,EIF2B3,EIF2S2,EIF3C,EIF4A1,EIF4E,EIF4G2,EIF5B,PIK3C2A,PIK3R4,RPL12,RPL3,RPL7,RPS15A,RPS18,RPS25,RPS27A,RPS7,RPS9
Huntington's Disease Signaling	2.01	0.089	NaN	ATF4,CAPN1,CAPN7,CDK5,CLTC,CREB3L4,HDAC11,HDAC2,HDAC5,HDAC6,HSPA14,MAP2K4,PIK3C2A,PIK3R4,PRKCH,PRKD3,PSMD5,PSME3,RASA1,RCOR2,RPS27A,SDHD,VAMP3,VTI1A,YKT6
nNOS Signaling in Neurons	1.91	0.149	NaN	Calm1 (includes others),CAPN1,CAPN7,GRIN1,PFKM,PRKCH,PRKD3
Calcium Signaling	1.88	0.0926	NaN	ACTA2,ATF4,ATP2A2,ATP2B1,Calm1 (includes others),CAMK2B,CAMK2G,CREB3L4,GRIN1,HDAC11,HDAC2,HDAC5,HDAC6,MYL4,MYL6,MYO1H,NFATC3,NFATC4,RCAN2,TNNC1
Adipogenesis pathway	1.85	0.104	NaN	ARNTL,ATG7,CDK5,CLOCK,HDAC11,HDAC2,HDAC5,HDAC6,HIF1A,NFATC4,NR1D2,PER2,PPIP5K1,SMAD3
Melatonin Signaling	1.83	0.125	NaN	ARAF,Calm1 (includes others),CAMK2B,CAMK2G,GNAI3,MAP2K4,PLCG2,PRKCH,PRKD3
Spliceosomal Cycle	1.82	0.143	NaN	BCAS2,CWC25,DDX23,DHX15,DHX38,MAGOH,PPIE
Glioma Signaling	1.79	0.105	NaN	Calm1 (includes others),CAMK2B,CAMK2G,HDAC11,HDAC2,HDAC5,HDAC6,PDGFRB,PIK3C2A,PIK3R4,PLCG2,PRKCH,PRKD3
Salvage Pathways of Pyrimidine Ribonucleotides	1.79	0.112	NaN	ARAF,CDA,CDK18,CDK5,LIMK2,MAP2K4,NEK2,PKN1,PRKAA1,PRKCH,UCKL1
Iron homeostasis signaling pathway	1.75	0.101	NaN	ATP6AP1,ATP6AP2,ATP6V0A1,ATP6V0E2,ATP6V1D,ATP6V1H,FTL,HIF1A,HSCB,JAK3,MCOLN1,PDGFRB,SLC46A1,SMAD3
Pancreatic Adenocarcinoma Signaling	1.74	0.103	NaN	HDAC11,HDAC2,HDAC5,HDAC6,JAK3,MAP2K4,PIK3C2A,PIK3R4,PLD2,RAC1,SMAD3,TGFBR1,VEGFB
UVB-Induced MAPK Signaling	1.68	0.135	NaN	EIF4E,H3-3A/H3-3B,MAP2K4,PIK3C2A,PIK3R4,PRKCH,PRKD3
Endocannabinoid Cancer Inhibition Pathway	1.65	0.0979	NaN	ATF4,CREB3L4,GNAI3,HIF1A,MAP2K4,PIK3C2A,PIK3R4,PRKAA1,PRKAB2,SMPD2,SMPD4,SPTLC2,TWIST2,VEGFB
Cleavage and Polyadenylation of Pre-mRNA	1.62	0.25	NaN	CPSF2,CPSF6,NUDT21
FAK Signaling	1.62	0.103	NaN	ACTA2,CAPN1,CAPN7,CRK,CRKL,CSK,HMMR,PIK3C2A,PIK3R4,PLCG2,RAC1,TNS1
Mitotic Roles of Polo-Like Kinase	1.6	0.121	NaN	CAPN1,CCNB1,CCNB2,CDC25A,CDC27,PPP2CA,RAD21,SLK
Tetrahydrofolate Salvage from 5,10-methenyltetrahydrofolate	1.59	0.4	NaN	MTHFD1L,MTHFD2
Remodeling of Epithelial Adherens Junctions	1.53	0.118	NaN	ACTA2,ACTR2,APC,ARPC5,MAPRE1,MAPRE3,RAB7A,TUBA1C
UDP-N-acetyl-D-galactosamine Biosynthesis II	1.53	0.231	NaN	GNPDA1,PGM3,UAP1
Regulation of eIF4 and p70S6K Signaling	1.49	0.0894	NaN	EIF2B3,EIF2S2,EIF3C,EIF4A1,EIF4E,EIF4EBP2,EIF4G2,PIK3C2A,PIK3R4,PPP2CA,RPS15A,RPS18,RPS25,RPS27A,RPS7,RPS9
Semaphorin Neuronal Repulsive Signaling Pathway	1.47	0.0927	NaN	ARHGEF12,BCAN,CDK5,LIMK2,MAP2K4,MYL4,MYL6,PDE4A,Pde4d,PIK3C2A,PIK3R4,PLCG2,RAC1,STK11
Apelin Pancreas Signaling Pathway	1.44	0.13	NaN	EIF2AK3,MAP2K4,PIK3C2A,PIK3R4,PRKAA1,PRKAB2
Arginine Biosynthesis IV	1.42	0.333	NaN	ASL,OAT
UDP-N-acetyl-D-glucosamine Biosynthesis II	1.42	0.333	NaN	PGM3,UAP1
Apelin Cardiomyocyte Signaling Pathway	1.39	0.101	NaN	ATP2A2,GNAI3,HIF1A,MYL4,MYL6,PIK3C2A,PIK3R4,PLCG2,PRKCH,PRKD3
PDGF Signaling	1.38	0.105	NaN	CRK,CRKL,JAK3,MAP2K4,PDGFRB,PIK3C2A,PIK3R4,PLCG2,RASA1
Actin Cytoskeleton Signaling	1.37	0.0816	NaN	ACTA2,ACTR2,APC,APC2,ARHGEF12,ARPC5,BRK1,CRK,CRKL,CSK,FGD3,LIMK2,MYL4,MYL6,MYO1H,PIK3C2A,PIK3R4,RAC1,RDX,TIAM1
